# Multimodal single-cell analyses reveal molecular markers of neuronal senescence in human drug-resistant epilepsy

**DOI:** 10.1101/2024.12.07.627313

**Authors:** Qianqian Ge, Jiachao Yang, Fei Huang, Xinyue Dai, Chao Chen, Jinxin Guo, Mi Wang, Mengyue Zhu, Yijie Shao, Yuxian Xia, Yu Zhou, Jieqiao Peng, Suixin Deng, Jiachen Shi, Yiqi Hu, Huiying Zhang, Yi Wang, Xiaoqun Wang, Xiao-Ming Li, Zhong Chen, Yousheng Shu, Jun-Ming Zhu, Jianmin Zhang, Ying Shen, Shumin Duan, Shengjin Xu, Li Shen, Jiadong Chen

**Author notes:** Lead contact. Jiadong Chen. These authors contributed equally to this work (Qianqian Ge, Jiachao Yang, Fei Huang, Xinyue Dai, Chao Chen). Corresponding authors: Jiadong Chen, Li Shen, Shengjin Xu; Address correspondence to: Jiadong Chen, Department of Neurobiology, Zhejiang University School of Medicine, 866 Yuhangtang Road, Hangzhou 310058, China. Or to: Li Shen Zhejiang University, 866 Yuhangtang Road, Na Mi Bldg 425, Hangzhou 310058, China. Or to: Shengjin Xu, Institute of Neuroscience, Center for Excellence in Brain Science and Intelligence Technology, Chinese Academy of Sciences, 320 Yueyang Road, Shanghai 200031, China.

## Abstract

The histopathological neurons in the brain tissue of drug-resistant epilepsy exhibit aberrant cytoarchitecture and imbalanced synaptic circuit function. However, the gene expression changes of these neurons remain unknown, making it difficult for the diagnosis or to dissect the mechanism of drug-resistant epilepsy. By integrating whole-cell patch clamp recording and single-cell RNA sequencing approaches, we identified a transcriptionally distinct subset of cortical pyramidal neurons. These neurons highly expressed genes *CDKN1A* (P21), *CCL2* and *NFKBIA* that associated with mTOR pathway, inflammatory response and cellular senescence. We confirmed the expression of senescent marker genes in a subpopulation of cortical pyramidal neurons with enlarged soma size in the brain tissue of drug-resistant epilepsy. We further revealed the expression of senescent cell markers P21, P53, COX2, γ-H2AX, β-Gal and reduction of nuclear integrity marker Lamin B1 in histopathological neurons in the brain tissue of drug-resistant epilepsy patients with different pathologies, but not in control brain tissue with no history of epilepsy. Additionally, chronic, but not acute, epileptic seizures induced senescent markers expression in cortical neurons in mouse models of drug-resistant epilepsy. These results provide important molecular markers for histopathological neurons and new insights into the pathophysiological mechanisms of drug-resistant epilepsy.
