## Supplemental Table 3 for "Multimodal single-cell analyses reveal molecular markers of neuronal senescence in human drug-resistant epilepsy"

### Sheet: Supplementary table 3 patch seq
orig.ident	nCount_RNA	nFeature_RNA	percent.mt	percent.Rb	percent.Hb	RNA_snn_res.0.6	Brain.area	pathology	SubType
Human_patch	1163770	5392	1.47604	1.64154	0	1	temporal lobe	tumor	INT
Human_patch	569834	10055	17.6743	0.95439	0	2	frontal lobe	FCD II	PY2
Human_patch	1085242	5440	0.0474323	0.028091	0	1	temporal lobe	TLE+HS	INT
Human_patch	1169737	4914	0.133271	0.127039	0	3	temporal lobe	TLE+HS	PY3
Human_patch	1770199	5517	0.00158172	0.128006	0	3	temporal lobe	TLE+HS	PY3
Human_patch	1111235	5179	0.0269897	0.118665	0.00692736	3	temporal lobe	TLE+HS	PY3
Human_patch	1430928	5780	0.0470801	0.0406538	0.00370215	3	temporal lobe	TLE+HS	PY3
Human_patch	1005049	5701	1.6537	0.139537	0	1	temporal lobe	TLE+HS	INT
Human_patch	1442580	5295	0.214018	0.167534	0	3	temporal lobe	TLE+HS	PY3
Human_patch	1002012	4925	0.0582488	0.194794	0	3	temporal lobe	TLE+HS	PY3
Human_patch	1292638	4549	0.624557	0.253236	0	3	temporal lobe	TLE+HS	PY3
Human_patch	1517221	5657	0.530579	0.120303	0	3	temporal lobe	TLE+HS	PY3
Human_patch	1188999	5631	0.00243897	0.0763649	8.41e-05	3	temporal lobe	TLE+HS	PY3
Human_patch	1274486	5520	0.165674	0.262572	0	3	temporal lobe	TLE+HS	PY3
Human_patch	1327959	5297	0.0358316	0.136401	0	3	temporal lobe	TLE+HS	PY3
Human_patch	1317276	4851	0.00106279	0.256132	0	3	temporal lobe	TLE+HS	PY3
Human_patch	1430534	6671	0.112768	0.245016	0.0382642	3	temporal lobe	tumor	PY3
Human_patch	1523586	5444	0.27073	0.143547	0	1	temporal lobe	tumor	INT
Human_patch	1628296	5038	0.063523	0.0735271	0	1	temporal lobe	tumor	INT
Human_patch	1364635	6381	0.171108	0.216171	0	3	temporal lobe	tumor	PY3
Human_patch	1498163	6345	0.00907696	0.0638724	6.67e-05	3	temporal lobe	tumor	PY3
Human_patch	1323656	7653	0.00264412	0.167335	0.000982102	3	temporal lobe	tumor	PY3
Human_patch	1015996	5837	0.0375844	0.063559	0	1	temporal lobe	tumor	INT
Human_patch	1848421	5406	0.00259674	0.0524759	0	1	temporal lobe	tumor	INT
Human_patch	1275819	4827	0.0665012	0.0970495	0	1	temporal lobe	tumor	INT
Human_patch	1876315	5396	0.00511615	0.065977	0	1	temporal lobe	tumor	INT
Human_patch	1457455	5795	0.437814	0.064077	6.83e-05	1	temporal lobe	tumor	INT
Human_patch	1353385	4836	0.184455	0.0554619	0	1	frontal lobe	FCD II	INT
Human_patch	1481906	4292	0.00107968	0.0246977	0	1	frontal lobe	FCD II	INT
Human_patch	238041	10195	5.95205	0.729339	0.00118527	2	temporal lobe	FCD II	PY2
Human_patch	536989	7090	15.2979	3.69163	0.00520526	2	temporal lobe	FCD II	PY2
Human_patch	788190	8274	10.345	0.450555	0	0	temporal lobe	FCD II	PY1
Human_patch	769498	6977	3.77462	0.143057	0	0	temporal lobe	unknown	PY1
Human_patch	1025408	9762	1.05888	0.126594	0	1	temporal lobe	unknown	INT
Human_patch	1483458	9261	0.477066	0.184225	0	0	temporal lobe	unknown	PY1
Human_patch	1139881	10382	0.977644	0.384143	0.00165055	0	temporal lobe	unknown	PY1
Human_patch	1456157	8246	1.6876	0.136988	0.00013503	1	temporal lobe	unknown	INT
Human_patch	487921	8433	7.90903	0.874628	0	2	temporal lobe	unknown	PY2
Human_patch	604012	6889	4.36447	0.344218	0.000158334	1	temporal lobe	unknown	INT
Human_patch	1423723	5865	0.667901	0.135004	0.001814	1	temporal lobe	unknown	INT
Human_patch	1027577	7005	3.09013	1.32872	0.00132033	1	temporal lobe	FCD II	INT
Human_patch	1078082	7252	0.965558	0.222213	0.00101048	1	temporal lobe	FCD II	INT
Human_patch	1253421	9823	0.703477	0.240038	0	1	temporal lobe	FCD II	INT
Human_patch	868890	10198	3.49666	0.341747	0.000555325	0	temporal lobe	FCD II	PY1
Human_patch	1137853	9091	1.85355	0.0999705	0	0	temporal lobe	FCD II	PY1
Human_patch	917152	8457	13.6426	1.25645	0	2	temporal lobe	FCD II	PY2
Human_patch	339760	8961	1.02021	0.350461	0	1	temporal lobe	FCD II	INT
Human_patch	1482306	10872	5.00754	2.04493	0.00044859	2	temporal lobe	tumor	PY2
Human_patch	726887	8090	0.755441	0.141039	0.000136534	0	temporal lobe	tumor	PY1
Human_patch	798182	6915	1.67932	0.149049	0	0	temporal lobe	tumor	PY1
Human_patch	910011	10542	4.34369	1.34727	0.000315347	2	temporal lobe	tumor	PY2
Human_patch	1290607	10062	5.06997	1.42049	0.000147109	2	temporal lobe	tumor	PY2
Human_patch	1226496	11984	0.126705	0.121493	8.14e-05	0	temporal lobe	tumor	PY1
Human_patch	1232129	8631	1.45522	0.512027	0	0	temporal lobe	tumor	PY1
Human_patch	953272	9860	3.76307	1.43668	0.000605726	2	temporal lobe	tumor	PY2
Human_patch	703612	9539	5.27916	2.84063	0	2	temporal lobe	tumor	PY2
Human_patch	1285816	11060	4.40641	0.22742	0.000297379	0	temporal lobe	tumor	PY1
Human_patch	1093221	12699	1.03095	0.108364	0.000633708	0	temporal lobe	tumor	PY1
Human_patch	1616153	6680	0.318937	0.256642	0.00135692	1	temporal lobe	tumor	INT
Human_patch	1274741	9259	1.18402	0.56821	0.000232555	0	temporal lobe	tumor	PY1
Human_patch	935951	9990	3.1705	0.511485	0.000931102	0	temporal lobe	tumor	PY1
Human_patch	1413920	9437	2.64157	0.219172	0.000275428	0	temporal lobe	tumor	PY1
Human_patch	861837	6406	2.55673	0.208717	0	1	frontal lobe	FCD II	INT
Human_patch	635008	9271	3.1368	0.557071	0.000152539	2	frontal lobe	FCD Ib	PY2
Human_patch	847435	9429	0.819603	0.175788	0	0	frontal lobe	FCD Ib	PY1
Human_patch	920651	11383	1.29883	0.111711	0.000107208	1	frontal lobe	FCD Ib	INT
Human_patch	1245436	9559	0.78073	0.217569	7.97e-05	0	frontal lobe	FCD Ib	PY1
Human_patch	1108081	8898	0.602352	0.100377	0	0	frontal lobe	FCD Ib	PY1
Human_patch	669917	6895	0.765386	0.0816195	0	0	frontal lobe	FCD Ib	PY1
Human_patch	659347	6546	4.96105	0.356028	0	0	frontal lobe	FCD II	PY1
Human_patch	1277095	12333	0.249942	0.105523	0.00164025	0	frontal lobe	FCD II	PY1
Human_patch	740672	10380	0.300174	0.137838	0.000134607	0	frontal lobe	FCD II	PY1
Human_patch	468024	4533	7.50422	0.849613	0	0	frontal lobe	FCD II	PY1
Human_patch	727770	6981	0.543086	0.193237	0	1	frontal lobe	FCD II	INT
Human_patch	835356	8002	0.481654	0.155707	0	0	frontal lobe	FCD II	PY1
Human_patch	846586	9969	0.209227	0.117756	0	0	frontal lobe	FCD II	PY1
Human_patch	922638	5911	3.76135	1.70064	0.000417233	2	insular lobe	FCD IIIc	PY2
Human_patch	1053150	9576	0.689979	0.161816	0	0	insular lobe	FCD IIIc	PY1
Human_patch	798297	5083	1.75556	0.692624	0	0	insular lobe	FCD IIIc	PY1
Human_patch	850221	8289	0.443555	0.126814	0.00152223	0	insular lobe	FCD IIIc	PY1
Human_patch	495561	8274	0.298765	0.210644	0	0	insular lobe	FCD IIIc	PY1
Human_patch	988949	6204	0.334888	0.475676	0	0	insular lobe	FCD IIIc	PY1
Human_patch	1048070	10109	0.756116	0.317029	0.000189384	0	insular lobe	FCD IIIc	PY1
Human_patch	1153714	7802	1.49947	0.444301	0	0	insular lobe	FCD IIIc	PY1
Human_patch	1008101	11059	1.68561	0.515514	0	2	insular lobe	FCD IIIc	PY2
Human_patch	759492	7934	0.579512	0.584093	0.000130904	0	insular lobe	FCD IIIc	PY1
Human_patch	310313	7953	2.18815	0.549716	0	1	temporal lobe	FCD II	INT
Human_patch	583374	7601	4.85251	0.263894	0.00538225	1	temporal lobe	FCD II	INT
Human_patch	619471	9209	1.79644	0.495559	0	1	temporal lobe	FCD II	INT
Human_patch	623116	6906	1.58804	0.30292	0	1	temporal lobe	FCD II	INT
Human_patch	1572487	9770	0.149919	0.128393	0.000888975	1	temporal lobe	FCD II	INT
Human_patch	603753	4594	0.642141	0.606101	0	0	temporal lobe	FCD II	PY1
Human_patch	599177	5067	8.86127	0.963443	0	2	temporal lobe	FCD II	PY2
Human_patch	732303	5213	4.1571	1.34321	0	2	temporal lobe	FCD II	PY2
Human_patch	622010	4470	8.05605	0.674048	0	2	temporal lobe	FCD II	PY2
Human_patch	835290	6544	1.06329	0.418588	0.000236892	1	temporal lobe	FCD II	INT
Human_patch	710793	4859	0.452506	0.118203	0	1	temporal lobe	FCD II	INT
Human_patch	930024	7993	1.41607	0.947547	0	2	temporal lobe	FCD II	PY2
Human_patch	898121	5175	1.9785	0.642074	0	1	temporal lobe	FCD II	INT
Human_patch	607340	6598	0.617886	0.502032	0	0	temporal lobe	FCD II	PY1
Human_patch	881507	6048	0.250532	0.484542	0	1	temporal lobe	FCD II	INT
Human_patch	875149	11721	0.384621	0.108135	0.00034148	0	temporal lobe	tumor	PY1
Human_patch	1413796	12728	0.820349	0.568506	0.000561211	0	temporal lobe	tumor	PY1
Human_patch	1317931	14021	0.925918	0.681226	0	0	temporal lobe	tumor	PY1
Human_patch	1307684	13933	1.51454	0.410982	0.000903755	0	temporal lobe	tumor	PY1
Human_patch	1388125	13627	1.74507	0.801116	0.000637042	2	temporal lobe	tumor	PY2
Human_patch	978157	10401	5.71644	0.849283	0	0	temporal lobe	tumor	PY1
Human_patch	948454	9446	0.741882	0.183247	0	1	temporal lobe	FCD II	INT
Human_patch	1724038	7442	0.673836	0.328737	0	1	temporal lobe	FCD II	INT
Human_patch	1367262	11845	2.81871	0.420209	7.11e-05	0	temporal lobe	FCD II	PY1
Human_patch	800285	10297	8.17923	0.388952	0.000917881	1	temporal lobe	FCD II	INT
Human_patch	1179738	8308	0.397485	0.0982738	0	0	temporal lobe	FCD II	PY1
Human_patch	885191	9526	6.80022	0.622461	0	0	temporal lobe	TLE+HS	PY1
Human_patch	947907	11206	0.952227	0.110552	0.00198533	0	temporal lobe	TLE+HS	PY1
Human_patch	974342	11769	13.9408	0.129308	8.83e-05	0	parietal lobe	FCD II	PY1
Human_patch	1035767	12163	6.34569	0.246033	0.00207967	0	parietal lobe	FCD II	PY1
Human_patch	357352	7257	10.2613	1.19609	0	2	frontal lobe	FCD II	PY2
Human_patch	708582	9977	4.84924	0.492417	0.00134283	0	frontal lobe	FCD II	PY1
Human_patch	760971	10982	2.27637	0.153718	0.000513679	0	temporal lobe	tumor	PY1
Human_patch	1111030	13612	3.5658	0.200849	0.000260391	0	temporal lobe	tumor	PY1
Human_patch	984548	5571	5.54218	1.08863	0	2	temporal lobe	tumor	PY2
Human_patch	1206432	13240	3.91636	0.750156	0.000238928	0	temporal lobe	tumor	PY1
Human_patch	844830	12544	7.99835	1.07527	0.000435598	2	temporal lobe	tumor	PY2
Human_patch	987268	7070	9.11327	0.359398	0.000184118	0	temporal lobe	tumor	PY1
Human_patch	1251293	8779	2.48956	0.326829	7.79e-05	0	temporal lobe	tumor	PY1
Human_patch	890305	11450	4.29174	0.168238	0.000645003	0	temporal lobe	tumor	PY1
Human_patch	796986	14142	0.718526	0.123824	0.000124571	0	temporal lobe	tumor	PY1
Human_patch	758928	8080	5.95886	0.796266	0.00272609	0	temporal lobe	tumor	PY1
Human_patch	929415	12414	3.37747	0.401288	0.000415842	0	temporal lobe	tumor	PY1
Human_patch	1500999	12693	1.18499	0.189138	0	0	temporal lobe	tumor	PY1
Human_patch	224788	8021	2.13418	0.559014	0.00261222	0	temporal lobe	tumor	PY1
Human_patch	1259833	10641	1.51592	0.630304	0.00125076	0	temporal lobe	tumor	PY1
Human_patch	1324270	13290	2.08138	0.340131	0.000369708	0	temporal lobe	tumor	PY1
Human_patch	1039857	5698	4.139	0.38783	0	0	temporal lobe	tumor	PY1
Human_patch	349797	8668	2.43088	0.65995	0	0	temporal lobe	TLE+CH	PY1
Human_patch	598403	11374	5.40833	0.257186	0	0	frontal lobe	unknown	PY1
Human_patch	681077	12112	4.49295	0.159862	0.000841377	0	frontal lobe	unknown	PY1
Human_patch	2110280	14062	1.92854	0.220841	0.00144067	0	temporal lobe	unknown	PY1
Human_patch	503336	7358	11.2716	0.571326	0.00564098	0	temporal lobe	unknown	PY1
Human_patch	1201391	12866	1.51201	0.296843	0.000163957	1	temporal lobe	unknown	INT
Human_patch	791537	11073	9.61331	0.181793	0.000570957	0	frontal lobe	unknown	PY1
Human_patch	933867	7456	1.4796	0.566204	0	1	frontal lobe	unknown	INT
Human_patch	1408469	12547	0.443191	0.143772	0	0	frontal lobe	unknown	PY1
Human_patch	481212	10318	1.12841	0.166426	0.00349288	0	frontal lobe	unknown	PY1
Human_patch	1028425	12347	0.749188	0.117257	0.000193015	1	frontal lobe	unknown	INT
Human_patch	262978	9223	1.17176	0.288242	0.000375804	0	temporal lobe	tumor	PY1
Human_patch	1275830	13056	1.48982	0.3036	0.00030885	2	temporal lobe	tumor	PY2
Human_patch	1113199	13951	2.0928	0.266052	8.8e-05	0	temporal lobe	tumor	PY1
Human_patch	551387	10928	3.12591	0.553429	0	0	temporal lobe	tumor	PY1
Human_patch	424065	10501	0.453758	0.209625	0.000469486	0	temporal lobe	tumor	PY1
Human_patch	1552567	9584	0.464032	0.264905	0	0	temporal lobe	tumor	PY1
Human_patch	1059554	10058	2.18668	0.973006	0.00083084	2	temporal lobe	TLE+HS	PY2
Human_patch	1514880	12924	0.874273	0.1505	0.00189761	0	temporal lobe	TLE+HS	PY1
Human_patch	412761	10438	0.393589	0.172542	0	0	temporal lobe	TLE+HS	PY1
Human_patch	827285	5015	0.988932	0.320269	0	0	temporal lobe	TLE+HS	PY1
Human_patch	1500427	12975	1.09796	0.157012	0.00303213	0	temporal lobe	TLE+HS	PY1
Human_patch	970914	4932	0.690523	0.554484	0	0	temporal lobe	TLE+HS	PY1
Human_patch	662981	3994	1.02989	0.621753	0	0	temporal lobe	tumor	PY1
Human_patch	967274	10049	2.12462	0.965626	0.000505934	2	temporal lobe	TLE+HS	PY2
Human_patch	795429	7710	8.25142	0.826561	0.00115345	0	temporal lobe	TLE+HS	PY1
Human_patch	1667430	11838	0.543678	0.189616	0.00184904	0	temporal lobe	TLE+HS	PY1
Human_patch	123159	7021	12.5819	2.16915	0	2	hippocampus	unknown	PY2
Human_patch	78136	4965	1.84659	2.75482	0	2	frontal lobe	unknown	PY2
Human_patch	1384554	12953	0.941679	0.17965	0.000143091	0	frontal lobe	unknown	PY1
Human_patch	973237	11856	2.59867	0.2505	0.00020016	0	frontal lobe	unknown	PY1
Human_patch	1040726	9672	6.78825	1.24933	0.000358257	2	frontal lobe	unknown	PY2
Human_patch	819208	10905	18.1207	0.811389	0	0	frontal lobe	unknown	PY1
Human_patch	693531	10635	1.98564	0.617456	0	0	frontal lobe	unknown	PY1
Human_patch	1601601	12909	0.547189	0.518128	6.21e-05	0	frontal lobe	unknown	PY1
Human_patch	1258214	12667	0.394081	0.253168	0.000395823	0	frontal lobe	unknown	PY1
Human_patch	1117567	5645	0.0242432	0.178291	0	1	frontal lobe	unknown	INT
Human_patch	1293166	11932	0.567301	0.121411	0.0146093	1	frontal lobe	FCD II	INT
Human_patch	990160	11425	0.50833	0.0746569	0.00010048	1	frontal lobe	FCD II	INT
Human_patch	1425353	4794	0.155858	0.0117682	0	0	frontal lobe	FCD II	PY1
Human_patch	821929	12559	0.314969	0.180952	0.00206179	1	frontal lobe	FCD II	INT
Human_patch	1808694	11049	0.635895	0.176677	0.00472458	1	frontal lobe	FCD II	INT
Human_patch	1361723	12856	0.14285	0.252407	0.00432656	0	frontal lobe	FCD II	PY1
Human_patch	1206882	9593	0.20647	0.242438	0.00694571	1	frontal lobe	FCD II	INT
Human_patch	1285012	8730	0.730647	0.365941	0.00363083	0	temporal lobe	TLE+HS	PY1
Human_patch	1207891	5969	3.29941	0.97598	0.00128092	0	temporal lobe	TLE+HS	PY1
Human_patch	998898	6064	0.756967	0.374658	0.00079482	1	temporal lobe	TLE+HS	INT
Human_patch	954436	7453	1.2151	0.509741	0.00103501	1	temporal lobe	TLE+HS	INT
Human_patch	830399	7333	1.7306	0.688502	0.00307684	0	temporal lobe	TLE+HS	PY1
Human_patch	1021161	6641	1.52606	0.492967	0.00154293	0	temporal lobe	TLE+HS	PY1
Human_patch	1202282	9194	1.42983	0.140524	0.0011478	1	temporal lobe	TLE+HS	INT
Human_patch	1394490	8397	1.15132	0.274113	0.000354426	0	temporal lobe	TLE+HS	PY1
Human_patch	940161	5555	1.06953	0.289375	0	1	parietal lobe	FCD II	INT
Human_patch	999351	8840	1.07404	0.447535	0.00267273	1	temporal lobe	tumor	INT
Human_patch	1228379	10956	0.623983	0.298441	0.000566301	1	temporal lobe	tumor	INT
Human_patch	1023325	13273	0.104354	0.0871735	0.00107381	1	temporal lobe	tumor	INT
Human_patch	1115737	13055	0.407302	0.125591	0.00205302	1	temporal lobe	tumor	INT
Human_patch	1242703	11316	1.20239	0.151929	7.95e-05	0	temporal lobe	tumor	PY1
Human_patch	1107934	8766	0.391714	0.157243	0	0	parietal lobe	CG	PY1
Human_patch	962509	12054	2.43925	0.210527	0.000304083	0	parietal lobe	CG	PY1
Human_patch	1309147	11194	1.83699	0.113523	0	0	parietal lobe	CG	PY1
Human_patch	1570248	10788	3.80699	0.181023	0	0	parietal lobe	CG	PY1
Human_patch	1280189	9887	6.96274	0.265771	7.27e-05	0	parietal lobe	CG	PY1
